# Enhanced Brain Imaging Genetics in UK Biobank

**DOI:** 10.1101/2020.07.27.223545

**Authors:** Stephen M Smith, Gwenaëlle Douaud, Winfield Chen, Taylor Hanayik, Fidel Alfaro-Almagro, Kevin Sharp, Lloyd T Elliott

## Abstract

UK Biobank is a major prospective epidemiological study that is carrying out detailed multimodal brain imaging on 100,000 participants, and includes genetics and ongoing health outcomes. As a step forwards in understanding genetic influence on brain structure and function, in 2018 we published genome-wide associations of 3,144 brain imaging-derived phenotypes, with a discovery sample of 8,428 UKB subjects. Here we present a new open resource of GWAS summary statistics, resulting from a greatly expanded set of genetic associations with brain phenotypes, using the 2020 UKB imaging data release of approximately 40,000 subjects. The discovery sample has now almost tripled (22,138), the number of phenotypes increased to 3,935 and the number of genetic variants with MAF≥1% increased to 10 million. For the first time, we include associations on the X chromosome, and several new classes of image derived phenotypes (primarily, more fine-grained subcortical volumes, and cortical grey-white intensity contrast). Previously we had found 148 replicated clusters of associations between genetic variants and imaging phenotypes; here we find 692 replicating clusters of associations, including 12 on the X chromosome. We describe some of the newly found associations, focussing particularly on the X chromosome and autosomal associations involving the new classes of image derived phenotypes. Our novel associations implicate pathways involved in the rare X-linked syndrome STAR (syndactyly, telecanthus and anogenital and renal malformations), Alzheimer’s disease and mitochondrial disorders. All summary statistics are openly available for interactive viewing and download on the “BIG40” open web server.
