## Supplementary material for "Enhanced Brain Imaging Genetics in UK Biobank": Table S2

### Sheet: Sheet1
#	rsid	pheno(#)	pheno(name)	pos	a1	a2	af	PAR	beta	se	-Log10(P)	beta(repro)	se(rerpro)	p-value(repro)	F	M	meta	beta(f)	se(f)	beta(m)	se(m)	sex-driven	N	NF	NM	size	nominal
1	rs2272737	V1943	IDP dMRI TBSS ICVF Superior longitudinal fasciculus L	152876080	C	T	0.186	0	-0.1	0.011	20.459	-0.044	0.015	3.33e-09	13.432	9.13	20.838	-0.136	0.018	-0.08	0.013	-	20847	10998	9849	97	96
2	rs62595479	V1408	wg rh intensity-contrast fusiform	2163736	T	C	0.773	1	0.097	0.012	16.088	0.034	0.016	3.612e-05	4.995	12.756	16.129	0.069	0.016	0.129	0.017	M	21262	11204	10058	21	17
3	rs644138	V0818	aparc-DKTatlas lh area lateraloccipital	154927581	G	A	0.305	0	0.068	0.009	14.319	0.023	0.012	0.0001891	5.119	9.71	13.284	0.064	0.014	0.071	0.011	-	21270	11207	10063	35	28
4	rs12843772	V0834	aparc-DKTatlas lh area rostralmiddlefrontal	136648126	C	T	0.527	0	0.055	0.008	11.292	0.031	0.011	6.68e-08	4.301	7.561	10.409	0.054	0.013	0.056	0.01	-	21270	11207	10063	17	17
5	rs188847578	V0076	IDP T1 FAST ROIs L juxtapos lobule cortex	127661277	G	T	0.026	0	0.218	0.033	10.247	0.013	0.044	0.5442	4.358	6.602	9.541	0.235	0.058	0.21	0.041	-	22121	11604	10517	3	2
6	rs141938894	V1202	aparc-a2009s lh thickness G-pariet-inf-Angular	1855474	C	T	0.02	1	0.25	0.039	9.855	-0.018	0.056	0.5111	5.064	5.443	9.106	0.242	0.054	0.257	0.055	-	21262	11204	10058	1	0
7	rs6527065	V3435	rfMRI connectivity (ICA100 edge 1007)	31202837	C	T	0.202	0	-0.066	0.01	9.819	0.005	0.014	0.4732	3.54	6.893	9.035	-0.061	0.017	-0.068	0.013	-	21069	11125	9944	2	0
8	rs12844945	V0934	aparc-a2009s lh area S-orbital-med-olfact	139137540	G	A	0.611	0	0.054	0.009	9.654	-0.001	0.012	0.8591	6.556	4.345	9.484	0.073	0.014	0.044	0.011	-	21270	11207	10063	2	0
9	rs781316323	V1961	IDP dMRI ProbtrackX ICVF fmi	117465793	C	CTTTTTTTTTT	0.118	0	0.081	0.013	9.303	0.001	0.018	0.8855	2.17	7.899	8.686	0.06	0.022	0.093	0.016	-	20847	10998	9849	9	0
10	rs193203210	V1437	IDP T2 FLAIR BIANCA WMH volume	152634500	C	G	0.302	0	-0.052	0.009	8.711	-0.034	0.012	2.865e-08	3.124	6.19	7.963	-0.049	0.015	-0.054	0.011	-	21369	11240	10129	2	1
11	rs11539157	V0202	aseg lh volume VentralDC	68381264	C	A	0.232	0	-0.057	0.01	8.659	-0.016	0.013	0.01845	5.152	4.372	8.164	-0.07	0.016	-0.049	0.012	-	21270	11207	10063	1	1
12	rs150451057	V2617	rfMRI connectivity (ICA100 edge 189)	130716262	C	G	0.062	0	-0.103	0.018	8.294	-0.01	0.026	0.4542	3.639	5.122	7.434	-0.106	0.029	-0.102	0.023	-	21069	11125	9944	1	0
13	rs196996	V3065	rfMRI connectivity (ICA100 edge 637)	28705912	A	T	0.123	0	0.084	0.014	8.273	-0.013	0.02	0.2059	1.099	8.623	8.353	0.043	0.024	0.106	0.018	-	21069	11125	9944	1	0
14	rs146090761	V1991	IDP dMRI TBSS OD Cerebral peduncle R	19534355	G	A	0.152	0	0.066	0.011	8.23	0.01	0.016	0.1924	3.608	5.153	7.436	0.068	0.019	0.065	0.014	-	20847	10998	9849	1	0
15	rs149776026	V3512	rfMRI connectivity (ICA100 edge 1084)	124604066	A	G	0.018	0	-0.211	0.036	8.193	0.062	0.053	0.02075	4.618	4.324	7.608	-0.252	0.06	-0.188	0.046	-	21069	11125	9944	1	1
16	rs5916169	V2510	rfMRI connectivity (ICA100 edge 82)	5507316	C	T	0.665	0	0.049	0.009	8.12	0.014	0.012	0.01912	1.381	7.939	7.969	0.029	0.014	0.061	0.011	-	21069	11125	9944	1	1
17	rs4592185	V2128	IDP tfMRI 90th-percentile BOLD shapes	130248359	T	C	0.926	0	-0.097	0.017	8.102	0.005	0.023	0.6671	4.17	4.6	7.443	-0.11	0.028	-0.089	0.021	-	18406	9725	8681	2	0
18	rs193105613	V3935	QC dMRI eddy outlier slices	99390711	G	C	0.01	0	0.268	0.046	8.079	0.02	0.058	0.487	3.554	4.94	7.181	0.274	0.075	0.264	0.06	-	20854	10999	9855	1	0
19	rs113774408	V0461	aparc-DKTatlas lh volume rostralanteriorcingulate	70380116	G	C	0.041	0	0.119	0.021	8.062	-0.014	0.027	0.3043	3.814	4.859	7.351	0.13	0.034	0.113	0.026	-	21270	11207	10063	1	0
20	rs2144121	V0135	IDP T1 FAST ROIs R ventral striatum	56207445	G	C	0.79	0	0.055	0.01	8.039	0.008	0.014	0.2669	4.29	4.431	7.397	0.064	0.016	0.05	0.012	-	22121	11604	10517	1	0
21	rs776014736	V0954	aparc-a2009s rh area G-cingul-Post-dorsal	41158297	G	A	0.059	0	-0.122	0.021	8.035	-0.001	0.029	0.9566	1.602	7.092	7.372	-0.079	0.035	-0.145	0.027	-	21270	11207	10063	1	0
22	rs72627624	V0244	HippSubfield lh volume subiculum-body	65534240	A	G	0.024	0	0.155	0.027	8.013	-0.024	0.042	0.261	3.086	5.369	7.144	0.15	0.045	0.158	0.034	-	21270	11207	10063	1	0
23	rs6527976	V1437	IDP T2 FLAIR BIANCA WMH volume	13808841	A	G	0.602	0	-0.047	0.008	7.981	-0.018	0.012	0.001522	3.883	4.742	7.306	-0.052	0.014	-0.044	0.01	-	21369	11240	10129	1	1
24	rs34477096	V1445	IDP SWI T2star right pallidum	53158049	T	TCA	0.819	0	-0.061	0.011	7.943	-0.014	0.015	0.06227	3.692	4.741	7.123	-0.065	0.017	-0.06	0.014	-	20032	10570	9462	1	0
25	rs5930655	V0136	IDP T1 FAST ROIs brain stem	133781599	A	C	0.763	0	-0.053	0.009	7.925	-0.018	0.013	0.004652	3.514	5.078	7.274	-0.057	0.016	-0.05	0.011	-	22121	11604	10517	1	1
26	rs56311509	V0760	aparc-pial rh area lateralorbitofrontal	16250939	G	T	0.268	0	0.056	0.01	7.864	0.005	0.014	0.4684	4.154	4.382	7.22	0.065	0.016	0.051	0.013	-	21270	11207	10063	1	0
27	rs139593778	V2239	rfMRI connectivity (ICA25 edge 21)	20335512	C	T	0.069	0	0.09	0.016	7.806	0.001	0.022	0.9092	3.53	4.839	7.062	0.095	0.026	0.087	0.02	-	21069	11125	9944	1	0
28	rs139287465	V3369	rfMRI connectivity (ICA100 edge 941)	133167891	G	A	0.086	0	0.082	0.015	7.743	0.006	0.02	0.5365	4.861	3.848	7.385	0.108	0.025	0.068	0.018	-	21069	11125	9944	1	0
29	rs184620100	V2308	rfMRI connectivity (ICA25 edge 90)	97156647	A	G	0.01	0	0.245	0.044	7.724	-0.01	0.064	0.7452	5.047	3.686	7.409	0.324	0.073	0.203	0.055	-	21069	11125	9944	1	0
30	rs6644158	V0244	HippSubfield lh volume subiculum-body	113638468	G	A	0.147	0	0.064	0.011	7.723	0.018	0.016	0.02553	5.493	3.386	7.548	0.087	0.019	0.051	0.015	-	21270	11207	10063	1	1
31	rs6526095	V2505	rfMRI connectivity (ICA100 edge 77)	151484441	C	G	0.816	0	0.068	0.012	7.529	-0.013	0.017	0.1433	2.009	6.187	6.898	0.053	0.02	0.076	0.015	-	21069	11125	9944	1	0
32	rs73638281	V0692	aparc-Desikan rh area lateraloccipital	153666533	C	G	0.134	0	0.065	0.012	7.529	0.002	0.016	0.7811	1.88	6.229	6.815	0.048	0.019	0.075	0.015	-	21270	11207	10063	1	0
33	rs62614265	V3890	rfMRI connectivity (ICA100 edge 1462)	125214797	C	T	0.317	0	0.049	0.009	7.528	0.004	0.012	0.5182	1.592	6.59	6.884	0.032	0.014	0.058	0.011	-	21069	11125	9944	1	0
34	rs76198265	V0619	aparc-a2009s rh volume S-cingul-Marginalis	556917	G	A	0.021	1	-0.196	0.035	7.521	0.008	0.052	0.7624	3.794	4.322	6.821	-0.179	0.047	-0.215	0.053	-	21262	11204	10058	1	0
35	rs150984115	V3329	rfMRI connectivity (ICA100 edge 901)	45118753	G	A	0.018	0	0.184	0.033	7.519	0.008	0.045	0.7085	3.078	5.054	6.838	0.187	0.056	0.182	0.041	-	21069	11125	9944	1	0
36	rs182072273	V3786	rfMRI connectivity (ICA100 edge 1358)	84097811	C	T	0.011	0	0.238	0.043	7.515	-0.02	0.063	0.5242	2.952	4.958	6.626	0.236	0.072	0.239	0.054	-	21069	11125	9944	1	0
37	X:28200098_TA_T	V3391	rfMRI connectivity (ICA100 edge 963)	28200098	TA	T	0.03	0	-0.151	0.027	7.51	-0.002	0.038	0.9048	1.922	6.387	7.005	-0.113	0.045	-0.173	0.034	-	21069	11125	9944	1	0
38	rs549410933	V1920	IDP dMRI TBSS ICVF Posterior limb of internal capsule R	16820377	C	CT	0.309	0	0.054	0.01	7.502	0.002	0.014	0.8027	2.95	5.075	6.736	0.052	0.016	0.054	0.012	-	20847	10998	9849	1	0
