## Supplementary material for "Enhanced Brain Imaging Genetics in UK Biobank": Table S3

### Sheet: Sheet1
#	rsid	pheno(#)	pheno(name)	pos	a1	a2	af	PAR	beta	se	-Log10(P)	beta(repro)	se(repro)	p-value(repro)	F	M	meta	beta(f)	se(f)	beta(m)	se(m)	sex-driven	N	NF	NM	CAVIAR	CAVIAR MAP
1	rs2272737	V1943	IDP_dMRI_TBSS_ICVF_Superior_longitudinal_fasciculus_L	152876080	C	T	0.186	0	-0.1	0.011	20.459	-0.044	0.015	3.33e-09	13.432	9.13	20.838	-0.136	0.018	-0.08	0.013	-	20847	10998	9849	rs2272737	0.999565
1	rs2272737	V1932	IDP_dMRI_TBSS_ICVF_Sagittal_stratum_R	152876080	C	T	0.186	0	-0.097	0.011	19.114	-0.043	0.015	8.65e-09	10.233	10.069	18.623	-0.116	0.018	-0.086	0.013	-	20847	10998	9849	rs2272737	0.997241
1	rs2272737	V1942	IDP_dMRI_TBSS_ICVF_Superior_longitudinal_fasciculus_R	152876080	C	T	0.186	0	-0.096	0.011	18.882	-0.043	0.015	6.167e-09	13.047	8.046	19.398	-0.133	0.018	-0.075	0.013	-	20847	10998	9849	rs2272737	0.999471
1	rs2272737	V1971	IDP_dMRI_ProbtrackX_ICVF_slf_l	152876080	C	T	0.186	0	-0.094	0.011	18.307	-0.043	0.015	9.285e-09	12.713	7.77	18.8	-0.131	0.018	-0.074	0.013	-	20847	10998	9849	rs2272737	0.99889
1	rs2272737	V1905	IDP_dMRI_TBSS_ICVF_Body_of_corpus_callosum	152876080	C	T	0.186	0	-0.093	0.011	17.901	-0.031	0.015	2.73e-05	11.865	7.925	18.122	-0.125	0.018	-0.076	0.013	-	20847	10998	9849	rs2272737	0.980182
1	rs2272737	V1972	IDP_dMRI_ProbtrackX_ICVF_slf_r	152876080	C	T	0.186	0	-0.093	0.011	17.854	-0.042	0.015	2.335e-08	12.383	7.593	18.304	-0.129	0.018	-0.073	0.013	-	20847	10998	9849	rs2272737	0.998806
1	rs2272737	V1963	IDP_dMRI_ProbtrackX_ICVF_ifo_r	152876080	C	T	0.186	0	-0.091	0.011	17.165	-0.042	0.015	1.937e-08	11.095	7.795	17.242	-0.121	0.018	-0.075	0.013	-	20847	10998	9849	rs2272737	0.982036
1	rs2272737	V1965	IDP_dMRI_ProbtrackX_ICVF_ilf_r	152876080	C	T	0.186	0	-0.091	0.011	16.858	-0.042	0.015	2.069e-08	10.483	7.911	16.757	-0.117	0.018	-0.076	0.013	-	20847	10998	9849	rs2272737	0.994225
1	rs2272737	V1962	IDP_dMRI_ProbtrackX_ICVF_ifo_l	152876080	C	T	0.186	0	-0.09	0.011	16.748	-0.039	0.015	1.872e-07	10.601	7.75	16.715	-0.118	0.018	-0.075	0.013	-	20847	10998	9849	rs2272737	0.970972
1	rs2272737	V1964	IDP_dMRI_ProbtrackX_ICVF_ilf_l	152876080	C	T	0.186	0	-0.09	0.011	16.715	-0.039	0.015	1.995e-07	10.34	7.889	16.595	-0.116	0.018	-0.075	0.013	-	20847	10998	9849	rs2272737	0.993599
1	rs2272737	V1924	IDP_dMRI_TBSS_ICVF_Anterior_corona_radiata_R	152876080	C	T	0.186	0	-0.09	0.011	16.696	-0.044	0.015	2.796e-09	11.052	7.456	16.868	-0.122	0.018	-0.072	0.013	f	20847	10998	9849	rs2272737	0.9803
1	rs2272737	V1961	IDP_dMRI_ProbtrackX_ICVF_fmi	152876080	C	T	0.186	0	-0.087	0.011	15.689	-0.039	0.015	1.947e-07	10.778	6.762	15.923	-0.118	0.018	-0.07	0.013	f	20847	10998	9849	rs2272737	0.984579
1	rs2272737	V1933	IDP_dMRI_TBSS_ICVF_Sagittal_stratum_L	152876080	C	T	0.186	0	-0.087	0.011	15.656	-0.041	0.015	2.824e-08	9.614	7.473	15.482	-0.112	0.018	-0.073	0.013	f	20847	10998	9849	rs2272737	0.94084
1	rs2272737	V1929	IDP_dMRI_TBSS_ICVF_Posterior_corona_radiata_L	152876080	C	T	0.186	0	-0.087	0.011	15.501	-0.036	0.015	1.222e-06	9.873	7.21	15.476	-0.115	0.018	-0.071	0.013	f	20847	10998	9849	rs2272737	0.960802
1	rs2272737	V2113	IDP_dMRI_ProbtrackX_ISOVF_ifo_r	152876080	C	T	0.186	0	-0.085	0.011	14.973	-0.034	0.015	6.811e-06	11.032	6.059	15.485	-0.12	0.018	-0.065	0.013	f	20847	10998	9849	rs2272737	0.445207
1	rs2272737	V1925	IDP_dMRI_TBSS_ICVF_Anterior_corona_radiata_L	152876080	C	T	0.186	0	-0.085	0.011	14.966	-0.041	0.015	4.594e-08	10.538	6.345	15.283	-0.119	0.018	-0.066	0.013	f	20847	10998	9849	rs2272737	0.96382
1	rs4328011	V2115	IDP_dMRI_ProbtrackX_ISOVF_ilf_r	152898261	G	A	0.594	0	0.065	0.008	14.659	0.028	0.012	1.874e-06	5.584	9.727	13.752	0.065	0.014	0.066	0.01	m	20847	10998	9849	rs4328011	0.51184
1	rs2272737	V1960	IDP_dMRI_ProbtrackX_ICVF_fma	152876080	C	T	0.186	0	-0.083	0.011	14.372	-0.031	0.015	2.364e-05	7.886	7.487	13.812	-0.1	0.018	-0.074	0.013	f	20847	10998	9849	rs2272737	0.99665
1	rs2272737	V1927	IDP_dMRI_TBSS_ICVF_Superior_corona_radiata_L	152876080	C	T	0.186	0	-0.083	0.011	14.353	-0.041	0.015	3.03e-08	9.241	6.644	14.31	-0.111	0.018	-0.068	0.013	f	20847	10998	9849	rs2272737	0.798959
1	rs2272737	V1937	IDP_dMRI_TBSS_ICVF_Cingulum_cingulate_gyrus_L	152876080	C	T	0.186	0	-0.082	0.011	14.093	-0.031	0.015	3.025e-05	7.986	7.198	13.628	-0.101	0.018	-0.072	0.013	f	20847	10998	9849	rs2272737	0.908811
1	rs2272737	V1930	IDP_dMRI_TBSS_ICVF_Posterior_thalamic_radiation_R	152876080	C	T	0.186	0	-0.082	0.011	13.873	-0.034	0.015	5.117e-06	9.312	6.171	13.919	-0.111	0.018	-0.066	0.013	f	20847	10998	9849	rs2272737	0.847166
1	rs2272737	V1511	IDP_dMRI_ProbtrackX_FA_fmi	152876080	C	T	0.186	0	-0.082	0.011	13.855	-0.033	0.015	1.104e-05	7.978	6.976	13.405	-0.1	0.018	-0.071	0.013	f	20848	10998	9850	rs2272737	0.959135
1	rs2272737	V1926	IDP_dMRI_TBSS_ICVF_Superior_corona_radiata_R	152876080	C	T	0.186	0	-0.08	0.011	13.361	-0.042	0.015	1.292e-08	9.406	5.711	13.563	-0.112	0.018	-0.062	0.013	f	20847	10998	9849	rs2272737	0.861436
1	rs2272737	V1936	IDP_dMRI_TBSS_ICVF_Cingulum_cingulate_gyrus_R	152876080	C	T	0.186	0	-0.08	0.011	13.348	-0.036	0.015	1.116e-06	8.579	6.169	13.204	-0.105	0.018	-0.066	0.013	f	20847	10998	9849	rs2272737	0.94513
1	rs2272737	V1859	IDP_dMRI_ProbtrackX_L2_fmi	152876080	C	T	0.186	0	0.08	0.011	13.33	0.032	0.015	2.35e-05	6.448	7.65	12.574	0.09	0.018	0.075	0.013	m	20848	10998	9850	rs2272737	0.942925
1	rs2272737	V1931	IDP_dMRI_TBSS_ICVF_Posterior_thalamic_radiation_L	152876080	C	T	0.186	0	-0.079	0.011	13.061	-0.031	0.015	3.763e-05	8.595	5.942	13	-0.106	0.018	-0.064	0.013	f	20847	10998	9849	rs2272737	0.986612
1	rs4328011	V2082	IDP_dMRI_TBSS_ISOVF_Sagittal_stratum_R	152898261	G	A	0.594	0	0.061	0.008	13.031	0.024	0.012	3.374e-05	3.26	10.537	12.281	0.047	0.014	0.069	0.01	m	20847	10998	9849	rs4328011	0.529819
1	rs12840700	V2080	IDP_dMRI_TBSS_ISOVF_Posterior_thalamic_radiation_R	152888774	C	T	0.223	0	-0.073	0.01	12.983	-0.019	0.014	0.005453	5.752	7.808	12.051	-0.077	0.016	-0.071	0.013	m	20847	10998	9849	rs12840700	0.367351
1	rs2272737	V1970	IDP_dMRI_ProbtrackX_ICVF_ptr_r	152876080	C	T	0.186	0	-0.078	0.011	12.653	-0.036	0.015	1.224e-06	7.712	6.14	12.335	-0.099	0.018	-0.066	0.013	f	20847	10998	9849	rs2272737	0.951295
1	rs2272737	V1776	IDP_dMRI_TBSS_L3_Sagittal_stratum_R	152876080	C	T	0.186	0	0.078	0.011	12.63	0.035	0.015	3.145e-06	6.178	7.216	11.891	0.088	0.018	0.072	0.013	-	20848	10998	9850	rs2272737	0.972244
1	rs4328011	V2112	IDP_dMRI_ProbtrackX_ISOVF_ifo_l	152898261	G	A	0.594	0	0.059	0.008	12.193	0.026	0.012	9.393e-06	6.868	6.36	11.73	0.073	0.014	0.052	0.01	-	20847	10998	9849	rs4328011	0.498515
1	rs2272737	V1969	IDP_dMRI_ProbtrackX_ICVF_ptr_l	152876080	C	T	0.186	0	-0.076	0.011	12.048	-0.03	0.015	5.062e-05	8.273	5.29	12.055	-0.103	0.018	-0.061	0.013	f	20847	10998	9849	rs2272737	0.943642
1	rs2272737	V1904	IDP_dMRI_TBSS_ICVF_Genu_of_corpus_callosum	152876080	C	T	0.186	0	-0.075	0.011	11.802	-0.028	0.015	0.0001394	8.098	5.193	11.792	-0.102	0.018	-0.06	0.013	f	20847	10998	9849	rs2272737	0.801748
1	rs2272737	V1786	IDP_dMRI_TBSS_L3_Superior_longitudinal_fasciculus_R	152876080	C	T	0.186	0	0.075	0.011	11.766	0.034	0.015	6.048e-06	7.433	5.594	11.535	0.098	0.018	0.062	0.013	-	20848	10998	9850	rs2272737	0.968466
1	rs2272737	V1720	IDP_dMRI_TBSS_L2_Anterior_corona_radiata_R	152876080	C	T	0.186	0	0.075	0.011	11.764	0.033	0.015	8.039e-06	6.569	6.152	11.24	0.091	0.018	0.066	0.013	-	20848	10998	9850	rs2272737	0.961671
1	rs2272737	V1886	IDP_dMRI_ProbtrackX_L3_fmi	152876080	C	T	0.186	0	0.075	0.011	11.701	0.03	0.015	4.377e-05	5.913	6.582	11.021	0.086	0.018	0.068	0.013	-	20848	10998	9850	rs2272737	0.718906
1	rs2272737	V1787	IDP_dMRI_TBSS_L3_Superior_longitudinal_fasciculus_L	152876080	C	T	0.186	0	0.074	0.011	11.65	0.037	0.015	9.211e-07	7.718	5.334	11.56	0.101	0.018	0.06	0.013	f	20848	10998	9850	rs2272737	0.950535
1	rs2272737	V1906	IDP_dMRI_TBSS_ICVF_Splenium_of_corpus_callosum	152876080	C	T	0.186	0	-0.074	0.011	11.54	-0.029	0.015	0.0001238	6.385	6.062	10.974	-0.089	0.018	-0.066	0.013	-	20847	10998	9849	rs2272737	0.866336
1	rs2272737	V1922	IDP_dMRI_TBSS_ICVF_Retrolenticular_part_of_internal_capsule_R	152876080	C	T	0.186	0	-0.074	0.011	11.515	-0.034	0.015	4.131e-06	6.941	5.686	11.148	-0.094	0.018	-0.063	0.013	-	20847	10998	9849	rs2272737	0.941788
1	rs4328011	V2079	IDP_dMRI_TBSS_ISOVF_Posterior_corona_radiata_L	152898261	G	A	0.594	0	0.057	0.008	11.452	0.013	0.012	0.02984	5.613	6.525	10.676	0.064	0.014	0.054	0.01	-	20847	10998	9849	rs4328011	0.367736
1	rs2272737	V1973	IDP_dMRI_ProbtrackX_ICVF_str_l	152876080	C	T	0.186	0	-0.072	0.011	11.067	-0.036	0.015	1.308e-06	7.755	4.795	11.074	-0.099	0.018	-0.057	0.013	f	20847	10998	9849	rs2272737	0.983559
1	rs2272737	V1521	IDP_dMRI_ProbtrackX_FA_slf_l	152876080	C	T	0.186	0	-0.072	0.011	10.942	-0.033	0.015	1.25e-05	7.028	5.139	10.705	-0.095	0.018	-0.059	0.013	-	20848	10998	9850	rs2272737	0.91484
1	rs2272737	V1928	IDP_dMRI_TBSS_ICVF_Posterior_corona_radiata_R	152876080	C	T	0.186	0	-0.072	0.011	10.877	-0.038	0.015	2.728e-07	8.181	4.421	11.125	-0.105	0.018	-0.054	0.013	f	20847	10998	9849	rs2272737	0.432279
1	rs2272737	V1624	IDP_dMRI_TBSS_MD_Anterior_corona_radiata_R	152876080	C	T	0.186	0	0.072	0.011	10.806	0.037	0.015	7.171e-07	6.604	5.316	10.466	0.092	0.018	0.06	0.013	-	20848	10998	9850	rs2272737	0.893958
1	rs2272737	V1938	IDP_dMRI_TBSS_ICVF_Cingulum_hippocampus_R	152876080	C	T	0.186	0	-0.071	0.011	10.755	-0.033	0.015	1.007e-05	4.834	6.511	9.912	-0.076	0.017	-0.069	0.013	-	20847	10998	9849	rs2272737	0.65887
1	rs2272737	V1522	IDP_dMRI_ProbtrackX_FA_slf_r	152876080	C	T	0.186	0	-0.071	0.011	10.636	-0.029	0.015	0.0001186	6.91	4.947	10.405	-0.093	0.018	-0.058	0.013	-	20848	10998	9850	rs2272737	0.897171
1	rs2272737	V1805	IDP_dMRI_ProbtrackX_MD_fmi	152876080	C	T	0.186	0	0.07	0.011	10.477	0.029	0.015	0.0001003	4.901	6.269	9.743	0.077	0.018	0.066	0.013	-	20848	10998	9850	rs2272737	0.742349
1	rs2272737	V1955	IDP_dMRI_ProbtrackX_ICVF_cgc_r	152876080	C	T	0.186	0	-0.07	0.011	10.38	-0.035	0.015	3.44e-06	6.781	4.819	10.157	-0.093	0.018	-0.057	0.013	-	20847	10998	9849	rs2272737	0.90678
1	rs2272737	V1974	IDP_dMRI_ProbtrackX_ICVF_str_r	152876080	C	T	0.186	0	-0.07	0.011	10.294	-0.037	0.015	5.28e-07	7.218	4.484	10.256	-0.096	0.018	-0.055	0.013	-	20847	10998	9849	rs2272737	0.970935
1	rs2272737	V1958	IDP_dMRI_ProbtrackX_ICVF_cst_l	152876080	C	T	0.186	0	-0.07	0.011	10.251	-0.028	0.015	0.0001719	9.479	3.316	11.312	-0.112	0.018	-0.046	0.013	f	20847	10998	9849	rs2272737	0.862276
1	rs2272737	V1632	IDP_dMRI_TBSS_MD_Sagittal_stratum_R	152876080	C	T	0.186	0	0.069	0.011	10.181	0.034	0.015	4.882e-06	5.475	5.488	9.544	0.081	0.017	0.063	0.013	-	20848	10998	9850	rs2272737	0.676724
1	rs4328011	V2074	IDP_dMRI_TBSS_ISOVF_Anterior_corona_radiata_R	152898261	G	A	0.594	0	0.054	0.008	10.162	0.022	0.012	0.0002144	4.832	6.012	9.429	0.06	0.014	0.05	0.01	-	20847	10998	9849	rs4328011	0.487019
1	X:152877926_GA_G	V1957	IDP_dMRI_ProbtrackX_ICVF_cgh_r	152877926	GA	G	0.388	0	-0.059	0.009	10.145	-0.021	0.013	0.0008884	5.48	5.483	9.544	-0.071	0.015	-0.053	0.011	-	20847	10998	9849	X:152877926_GA_G	0.704707
1	rs2272737	V1923	IDP_dMRI_TBSS_ICVF_Retrolenticular_part_of_internal_capsule_L	152876080	C	T	0.186	0	-0.069	0.011	10.127	-0.028	0.015	0.0001318	7.493	4.192	10.239	-0.097	0.018	-0.053	0.013	-	20847	10998	9849	rs2272737	0.938088
1	rs2272737	V2083	IDP_dMRI_TBSS_ISOVF_Sagittal_stratum_L	152876080	C	T	0.186	0	-0.069	0.011	9.972	-0.034	0.015	5.585e-06	9.588	3.103	11.21	-0.111	0.017	-0.045	0.013	f	20847	10998	9849	rs2272737	0.751568
1	X:152877926_GA_G	V1479	IDP_dMRI_TBSS_FA_Posterior_corona_radiata_L	152877926	GA	G	0.388	0	-0.058	0.009	9.878	-0.02	0.013	0.002228	6.927	4.318	9.815	-0.08	0.015	-0.047	0.012	-	20848	10998	9850	X:152877926_GA_G	0.886688
1	rs2272737	V1768	IDP_dMRI_TBSS_L3_Anterior_corona_radiata_R	152876080	C	T	0.186	0	0.068	0.011	9.872	0.036	0.015	1.203e-06	6.379	4.67	9.627	0.091	0.018	0.055	0.013	-	20848	10998	9850	rs2272737	0.891542
1	rs4328011	V2075	IDP_dMRI_TBSS_ISOVF_Anterior_corona_radiata_L	152898261	G	A	0.594	0	0.053	0.008	9.866	0.016	0.012	0.005037	5.568	5.198	9.355	0.065	0.014	0.046	0.01	-	20847	10998	9849	rs4328011	0.468182
1	rs2272737	V1939	IDP_dMRI_TBSS_ICVF_Cingulum_hippocampus_L	152876080	C	T	0.186	0	-0.068	0.011	9.837	-0.032	0.015	2.078e-05	5.332	5.277	9.203	-0.08	0.017	-0.061	0.013	-	20847	10998	9849	rs2272737	0.698056
1	rs2272737	V1953	IDP_dMRI_ProbtrackX_ICVF_atr_r	152876080	C	T	0.186	0	-0.067	0.011	9.685	-0.036	0.015	1.808e-06	7.205	4.003	9.78	-0.096	0.018	-0.052	0.013	-	20847	10998	9849	rs2272737	0.560623
1	rs2272737	V2120	IDP_dMRI_ProbtrackX_ISOVF_ptr_r	152876080	C	T	0.186	0	-0.067	0.011	9.611	-0.028	0.015	0.0001861	5.158	5.13	8.895	-0.076	0.017	-0.062	0.014	-	20847	10998	9849	rs2272737	0.834987
1	rs2272737	V1896	IDP_dMRI_ProbtrackX_L3_slf_l	152876080	C	T	0.186	0	0.067	0.011	9.593	0.032	0.015	1.902e-05	6.201	4.545	9.336	0.089	0.018	0.055	0.013	-	20848	10998	9850	rs2272737	0.897118
1	rs2272737	V1643	IDP_dMRI_TBSS_MD_Superior_longitudinal_fasciculus_L	152876080	C	T	0.186	0	0.067	0.011	9.547	0.032	0.015	1.671e-05	6.133	4.547	9.272	0.089	0.018	0.055	0.013	-	20848	10998	9850	rs2272737	0.931217
1	rs2272737	V1492	IDP_dMRI_TBSS_FA_Superior_longitudinal_fasciculus_R	152876080	C	T	0.186	0	-0.066	0.011	9.377	-0.027	0.015	0.0003021	5.391	4.842	8.843	-0.081	0.017	-0.058	0.013	-	20848	10998	9850	rs2272737	0.793523
1	rs2272737	V1887	IDP_dMRI_ProbtrackX_L3_ifo_l	152876080	C	T	0.186	0	0.065	0.011	9.159	0.029	0.015	8.75e-05	4.751	5.153	8.527	0.076	0.018	0.059	0.013	-	20848	10998	9850	rs2272737	0.816538
1	rs2272737	V1722	IDP_dMRI_TBSS_L2_Superior_corona_radiata_R	152876080	C	T	0.186	0	0.065	0.011	9.106	0.033	0.015	1.14e-05	4.213	5.443	8.29	0.069	0.017	0.063	0.014	-	20848	10998	9850	rs2272737	0.952144
1	rs4328011	V2114	IDP_dMRI_ProbtrackX_ISOVF_ilf_l	152898261	G	A	0.594	0	0.051	0.008	9.097	0.025	0.012	1.333e-05	5.034	4.899	8.555	0.062	0.014	0.045	0.01	-	20847	10998	9849	rs4328011	0.357468
1	rs2272737	V1512	IDP_dMRI_ProbtrackX_FA_ifo_l	152876080	C	T	0.186	0	-0.065	0.011	9.079	-0.03	0.015	5.459e-05	6.257	4.046	8.91	-0.088	0.017	-0.053	0.013	-	20848	10998	9850	rs2272737	0.562824
1	rs2272737	V1897	IDP_dMRI_ProbtrackX_L3_slf_r	152876080	C	T	0.186	0	0.065	0.011	9.01	0.029	0.015	0.0001149	5.487	4.502	8.609	0.083	0.018	0.055	0.013	-	20848	10998	9850	rs2272737	0.877194
1	rs2272737	V1954	IDP_dMRI_ProbtrackX_ICVF_cgc_l	152876080	C	T	0.186	0	-0.065	0.011	9.005	-0.032	0.015	2.207e-05	5.311	4.593	8.527	-0.081	0.018	-0.056	0.013	-	20847	10998	9849	rs2272737	0.854142
1	rs2272737	V1952	IDP_dMRI_ProbtrackX_ICVF_atr_l	152876080	C	T	0.186	0	-0.065	0.011	8.958	-0.033	0.015	7.16e-06	7.311	3.39	9.292	-0.096	0.018	-0.047	0.013	-	20847	10998	9849	rs2272737	0.318012
1	rs2272737	V1625	IDP_dMRI_TBSS_MD_Anterior_corona_radiata_L	152876080	C	T	0.186	0	0.064	0.011	8.907	0.034	0.015	4.66e-06	5.557	4.355	8.535	0.083	0.018	0.054	0.013	-	20848	10998	9850	rs2272737	0.63255
1	rs2272737	V1515	IDP_dMRI_ProbtrackX_FA_ilf_r	152876080	C	T	0.186	0	-0.064	0.011	8.891	-0.031	0.015	4.063e-05	5.187	4.556	8.373	-0.079	0.017	-0.056	0.013	-	20848	10998	9850	rs2272737	0.870015
1	rs2272737	V1513	IDP_dMRI_ProbtrackX_FA_ifo_r	152876080	C	T	0.186	0	-0.064	0.011	8.878	-0.04	0.015	1.072e-07	5.421	4.387	8.435	-0.081	0.017	-0.055	0.013	-	20848	10998	9850	rs2272737	0.918507
1	X:152877926_GA_G	V1721	IDP_dMRI_TBSS_L2_Anterior_corona_radiata_L	152877926	GA	G	0.388	0	0.055	0.009	8.848	0.015	0.013	0.0158	4.48	5.087	8.205	0.064	0.015	0.05	0.011	-	20848	10998	9850	X:152877926_GA_G	0.737215
1	rs2272737	V1723	IDP_dMRI_TBSS_L2_Superior_corona_radiata_L	152876080	C	T	0.186	0	0.063	0.011	8.666	0.029	0.015	7.761e-05	4.562	4.762	7.972	0.072	0.017	0.059	0.014	-	20848	10998	9850	rs2272737	0.752878
1	rs1894299	V1725	IDP_dMRI_TBSS_L2_Posterior_corona_radiata_L	152908887	G	A	0.151	0	-0.069	0.011	8.643	-0.032	0.016	7.575e-05	3.192	5.962	7.81	-0.064	0.019	-0.071	0.015	-	20848	10998	9850	rs1894299	0.223666
1	rs2272737	V1514	IDP_dMRI_ProbtrackX_FA_ilf_l	152876080	C	T	0.186	0	-0.063	0.011	8.639	-0.022	0.015	0.003875	6.53	3.547	8.693	-0.09	0.018	-0.048	0.013	-	20848	10998	9850	rs2272737	0.903555
1	rs2272737	V1482	IDP_dMRI_TBSS_FA_Sagittal_stratum_R	152876080	C	T	0.186	0	-0.063	0.011	8.485	-0.027	0.015	0.0003304	4.603	4.603	7.859	-0.074	0.017	-0.057	0.013	-	20848	10998	9850	rs2272737	0.893541
1	rs2272737	V1976	IDP_dMRI_ProbtrackX_ICVF_unc_r	152876080	C	T	0.186	0	-0.062	0.011	8.355	-0.031	0.015	3.403e-05	6.778	3.2	8.598	-0.093	0.018	-0.045	0.013	-	20847	10998	9849	rs2272737	0.633811
1	rs2272737	V1769	IDP_dMRI_TBSS_L3_Anterior_corona_radiata_L	152876080	C	T	0.186	0	0.062	0.011	8.296	0.031	0.015	2.717e-05	5.912	3.629	8.18	0.087	0.018	0.048	0.013	-	20848	10998	9850	rs2272737	0.460262
1	rs2272737	V1474	IDP_dMRI_TBSS_FA_Anterior_corona_radiata_R	152876080	C	T	0.186	0	-0.061	0.011	8.122	-0.028	0.015	0.000195	4.85	4.125	7.639	-0.076	0.018	-0.053	0.013	-	20848	10998	9850	rs2272737	0.852873
1	rs2272737	V1951	IDP_dMRI_ProbtrackX_ICVF_ar_r	152876080	C	T	0.186	0	-0.061	0.011	8.103	-0.027	0.015	0.0002254	5.411	3.747	7.814	-0.081	0.018	-0.05	0.013	-	20847	10998	9849	rs2272737	0.849228
1	rs2272737	V1636	IDP_dMRI_TBSS_MD_Cingulum_cingulate_gyrus_R	152876080	C	T	0.186	0	0.061	0.011	8.08	0.028	0.015	0.0001528	4.667	4.263	7.596	0.076	0.018	0.053	0.013	-	20848	10998	9850	rs2272737	0.907758
1	X:152877926_GA_G	V1478	IDP_dMRI_TBSS_FA_Posterior_corona_radiata_R	152877926	GA	G	0.388	0	-0.052	0.009	8.076	-0.019	0.013	0.002631	5.607	3.618	7.878	-0.071	0.015	-0.042	0.012	-	20848	10998	9850	X:152877926_GA_G	0.633398
1	rs2272737	V1889	IDP_dMRI_ProbtrackX_L3_ilf_l	152876080	C	T	0.186	0	0.061	0.011	8.048	0.021	0.015	0.004078	4.034	4.705	7.415	0.07	0.018	0.056	0.013	-	20848	10998	9850	rs2272737	0.827554
1	rs2272737	V1638	IDP_dMRI_TBSS_MD_Cingulum_hippocampus_R	152876080	C	T	0.186	0	0.061	0.011	7.959	0.03	0.015	4.81e-05	3.891	4.604	7.182	0.066	0.017	0.058	0.014	-	20848	10998	9850	rs2272737	0.732466
1	rs2272737	V1975	IDP_dMRI_ProbtrackX_ICVF_unc_l	152876080	C	T	0.186	0	-0.061	0.011	7.934	-0.031	0.015	3.443e-05	6.396	3.074	8.112	-0.09	0.018	-0.044	0.013	-	20847	10998	9849	rs2272737	0.576001
1	rs2272737	V2078	IDP_dMRI_TBSS_ISOVF_Posterior_corona_radiata_R	152876080	C	T	0.186	0	-0.06	0.011	7.921	-0.029	0.015	8.113e-05	6.775	2.89	8.299	-0.091	0.017	-0.044	0.014	-	20847	10998	9849	rs2272737	0.201343
1	rs2272737	V1890	IDP_dMRI_ProbtrackX_L3_ilf_r	152876080	C	T	0.186	0	0.06	0.011	7.816	0.03	0.015	4.666e-05	3.883	4.572	7.144	0.068	0.018	0.056	0.013	-	20848	10998	9850	rs2272737	0.853567
1	rs2272737	V1642	IDP_dMRI_TBSS_MD_Superior_longitudinal_fasciculus_R	152876080	C	T	0.186	0	0.06	0.011	7.778	0.029	0.015	9.305e-05	4.643	3.985	7.309	0.075	0.018	0.051	0.013	-	20848	10998	9850	rs2272737	0.852179
1	X:152877926_GA_G	V1959	IDP_dMRI_ProbtrackX_ICVF_cst_r	152877926	GA	G	0.388	0	-0.051	0.009	7.726	-0.013	0.013	0.04821	6.058	3.105	7.818	-0.075	0.015	-0.038	0.011	-	20847	10998	9849	X:152877926_GA_G	0.839081
1	rs4328011	V2092	IDP_dMRI_TBSS_ISOVF_Superior_longitudinal_fasciculus_R	152898261	G	A	0.594	0	0.046	0.008	7.712	0.015	0.012	0.009391	4.636	3.919	7.239	0.058	0.014	0.04	0.01	-	20847	10998	9849	rs4328011	0.268738
1	rs2272737	V1934	IDP_dMRI_TBSS_ICVF_External_capsule_R	152876080	C	T	0.186	0	-0.059	0.011	7.624	-0.03	0.015	5.284e-05	6.011	3.033	7.705	-0.086	0.018	-0.044	0.013	-	20847	10998	9849	rs2272737	0.725111
1	rs2272737	V1716	IDP_dMRI_TBSS_L2_Posterior_limb_of_internal_capsule_R	152876080	C	T	0.186	0	0.059	0.011	7.618	0.008	0.015	0.2584	2.77	5.38	6.854	0.055	0.018	0.061	0.013	-	20848	10998	9850	rs2272737	0.569587
1	X:152877926_GA_G	V1860	IDP_dMRI_ProbtrackX_L2_ifo_l	152877926	GA	G	0.388	0	0.051	0.009	7.609	0.021	0.013	0.001079	2.476	5.687	6.867	0.045	0.015	0.054	0.011	-	20848	10998	9850	X:152877926_GA_G	0.592065
1	rs2272737	V1806	IDP_dMRI_ProbtrackX_MD_ifo_l	152876080	C	T	0.186	0	0.059	0.011	7.599	0.026	0.015	0.0004121	3.372	4.801	6.876	0.062	0.018	0.057	0.013	-	20848	10998	9850	rs2272737	0.767252
2	rs62595479	V1408	Wg_rh_intensity-contrast_fusiform	2163736	T	C	0.773	1	0.097	0.012	16.088	0.034	0.016	3.612e-05	4.995	12.756	16.129	0.069	0.016	0.129	0.017	M	21262	11204	10058	rs62595479	0.0722756
2	rs34714879	V1410	Wg_rh_intensity-contrast_inferiortemporal	2121532	C	T	0.234	1	-0.096	0.012	15.051	-0.034	0.017	5.225e-05	5.23	11.099	14.742	-0.072	0.016	-0.122	0.018	m	21262	11204	10058	rs34714879	0.0298433
2	rs62595479	V1373	Wg_lh_intensity-contrast_fusiform	2163736	T	C	0.773	1	0.088	0.012	13.278	0.032	0.016	9.519e-05	4.374	10.284	13.117	0.064	0.016	0.114	0.017	m	21262	11204	10058	rs62595479	0.0433758
2	rs62595479	V1426	Wg_rh_intensity-contrast_precuneus	2163736	T	C	0.773	1	0.084	0.012	12.283	0.019	0.016	0.01948	3.707	10.191	12.38	0.059	0.016	0.113	0.017	m	21262	11204	10058	rs62595479	0.0749208
2	rs62595479	V1391	Wg_lh_intensity-contrast_precuneus	2163736	T	C	0.773	1	0.082	0.012	11.658	0.023	0.016	0.00451	4.328	8.389	11.236	0.064	0.016	0.102	0.017	m	21262	11204	10058	rs62595479	0.053903
2	rs62595479	V1375	Wg_lh_intensity-contrast_inferiortemporal	2163736	T	C	0.773	1	0.082	0.012	11.617	0.024	0.016	0.00299	4.685	7.825	11.036	0.067	0.016	0.099	0.017	m	21262	11204	10058	rs62595479	0.0237721
2	rs62595486	V1424	Wg_rh_intensity-contrast_posteriorcingulate	2167117	T	C	0.786	1	0.082	0.012	11.185	0.017	0.017	0.0457	3.341	9.397	11.256	0.057	0.016	0.11	0.018	m	21262	11204	10058	rs62595486	0.0531835
2	rs73626124	V1434	Wg_rh_intensity-contrast_temporalpole	2121098	T	C	0.236	1	-0.08	0.012	10.641	-0.022	0.017	0.008504	6.302	5.016	9.886	-0.081	0.016	-0.078	0.018	-	21262	11204	10058	rs73626124	0.0213501
2	rs36079539	V1389	Wg_lh_intensity-contrast_posteriorcingulate	2163103	A	G	0.768	1	0.076	0.012	10.281	0.008	0.016	0.3216	2.635	9.489	10.662	0.048	0.016	0.107	0.017	m	21261	11204	10057	rs36079539	0.0279395
2	rs62595479	V1399	Wg_lh_intensity-contrast_temporalpole	2163736	T	C	0.773	1	0.076	0.012	10.173	0.024	0.016	0.003582	4.959	5.898	9.442	0.07	0.016	0.083	0.017	-	21261	11204	10057	rs62595479	0.0547936
2	rs62595479	V1416	Wg_rh_intensity-contrast_middletemporal	2163736	T	C	0.773	1	0.076	0.012	10.133	0.021	0.016	0.009333	3.097	8.253	9.916	0.052	0.015	0.103	0.018	m	21262	11204	10058	rs62595479	0.0447699
2	rs143860482	V1415	Wg_rh_intensity-contrast_medialorbitofrontal	2129720	G	A	0.248	1	-0.073	0.011	9.874	-0.022	0.016	0.005809	3.291	7.839	9.705	-0.054	0.015	-0.094	0.017	m	21262	11204	10058	rs143860482	0.0557685
2	rs4072377	V1407	Wg_rh_intensity-contrast_entorhinal	2123166	G	A	0.234	1	-0.071	0.012	8.801	-0.026	0.017	0.001922	4.425	5.012	8.081	-0.066	0.016	-0.077	0.017	-	21262	11204	10058	rs4072377	0.027099
2	rs62595479	V1412	Wg_rh_intensity-contrast_lateraloccipital	2163736	T	C	0.773	1	0.07	0.012	8.779	0.025	0.016	0.00189	3.783	5.762	8.184	0.06	0.016	0.082	0.017	-	21262	11204	10058	rs62595479	0.0476302
2	rs62595479	V1374	Wg_lh_intensity-contrast_inferiorparietal	2163736	T	C	0.773	1	0.07	0.012	8.767	0.014	0.016	0.09318	3.833	5.626	8.101	0.059	0.016	0.083	0.018	-	21262	11204	10058	rs62595479	0.0472094
2	rs62595479	V1392	Wg_lh_intensity-contrast_rostralanteriorcingulate	2163736	T	C	0.773	1	0.07	0.012	8.734	0.026	0.016	0.001701	3.763	5.768	8.17	0.06	0.016	0.081	0.017	-	21262	11204	10058	rs62595479	0.0248673
2	rs143860482	V1380	Wg_lh_intensity-contrast_medialorbitofrontal	2129720	G	A	0.248	1	-0.066	0.011	8.312	-0.021	0.016	0.007099	2.732	6.784	8.155	-0.049	0.016	-0.086	0.016	-	21262	11204	10058	rs143860482	0.037982
2	rs35065851	V1413	Wg_rh_intensity-contrast_lateralorbitofrontal	2123877	T	C	0.234	1	-0.069	0.012	8.302	-0.012	0.017	0.1433	2.406	7.203	8.245	-0.046	0.016	-0.095	0.017	-	21262	11204	10058	rs35065851	0.0266949
2	rs35065851	V1378	Wg_lh_intensity-contrast_lateralorbitofrontal	2123877	T	C	0.234	1	-0.068	0.012	8.111	-0.02	0.017	0.01543	2.198	7.335	8.172	-0.043	0.016	-0.095	0.017	-	21262	11204	10058	rs35065851	0.019553
2	rs148466966	V1395	Wg_lh_intensity-contrast_superiorparietal	2144113	G	A	0.203	1	-0.07	0.012	8.035	-0.018	0.017	0.03639	3.072	5.82	7.56	-0.055	0.017	-0.088	0.018	-	21262	11204	10058	rs148466966	0.0678111
2	rs35423296	V1417	Wg_rh_intensity-contrast_parahippocampal	2121392	C	T	0.234	1	-0.067	0.012	7.822	-0.015	0.017	0.06462	3.193	5.393	7.269	-0.055	0.016	-0.081	0.018	-	21262	11204	10058	rs35423296	0.0218333
3	rs644138	V0818	Aparc-DKTatlas_lh_area_lateraloccipital	154927581	G	A	0.305	0	0.068	0.009	14.319	0.023	0.012	0.0001891	5.119	9.71	13.284	0.064	0.014	0.071	0.011	m	21270	11207	10063	rs644138	0.0853375
3	rs644138	V0658	Aparc-Desikan_lh_area_lateraloccipital	154927581	G	A	0.305	0	0.065	0.009	12.819	0.022	0.012	0.0003365	4.436	8.89	11.825	0.059	0.014	0.067	0.011	m	21270	11207	10063	rs644138	0.0627596
3	X:154648353_CTTTTTT_C	V0726	Aparc-pial_lh_area_lateraloccipital	154648353	CTTTTTT	C	0.715	0	-0.065	0.009	12.588	-0.017	0.013	0.005724	4.039	9.088	11.632	-0.057	0.015	-0.07	0.011	m	21270	11207	10063	rs5940512	0.0422814
3	rs473529	V0446	Aparc-DKTatlas_lh_volume_lateraloccipital	154909055	C	G	0.307	0	0.062	0.009	11.926	0.017	0.012	0.004334	3.551	8.922	11	0.052	0.014	0.067	0.011	m	21270	11207	10063	rs473529	0.0565439
3	rs368401469	V0989	Aparc-a2009s_rh_area_S-calcarine	154803333	C	T	0.7	0	-0.063	0.009	11.732	-0.014	0.013	0.02364	3.949	8.361	10.842	-0.057	0.015	-0.066	0.011	m	21270	11207	10063	rs368401469	0.10125
3	X:154513543_ATT_A	V0890	Aparc-a2009s_lh_area_G-occipital-middle	154513543	ATT	A	0.297	0	0.061	0.009	11.359	0.02	0.013	0.001091	4.971	6.937	10.454	0.064	0.014	0.06	0.011	-	21270	11207	10063	rs76536573	0.056063
3	rs6655067	V0353	Aparc-Desikan_lh_volume_lateraloccipital	154534083	C	A	0.264	0	0.063	0.009	11.187	0.02	0.013	0.001607	3.154	8.611	10.316	0.051	0.015	0.07	0.012	m	21270	11207	10063	rs473529	0.0459628
3	rs642043	V0849	Aparc-DKTatlas_rh_area_lateraloccipital	154918266	C	T	0.305	0	0.06	0.009	11.038	0.025	0.012	4.49e-05	3.86	7.672	10.092	0.055	0.014	0.062	0.011	m	21270	11207	10063	rs642043	0.254383
3	rs642043	V0692	Aparc-Desikan_rh_area_lateraloccipital	154918266	C	T	0.305	0	0.059	0.009	10.74	0.025	0.012	4.752e-05	3.66	7.584	9.814	0.053	0.014	0.062	0.011	m	21270	11207	10063	rs642043	0.234621
3	rs642043	V0806	BA-exvivo_rh_area_V2	154918266	C	T	0.305	0	0.058	0.009	10.45	0.014	0.012	0.0259	3.216	7.693	9.493	0.049	0.014	0.063	0.011	m	21269	11206	10063	rs642043	0.122919
3	rs368401469	V0617	Aparc-a2009s_rh_volume_S-calcarine	154803333	C	T	0.7	0	-0.059	0.009	10.443	-0.016	0.013	0.01226	3.242	7.92	9.736	-0.051	0.015	-0.063	0.011	m	21270	11207	10063	rs368401469	0.0679605
3	rs368401469	V0792	BA-exvivo_lh_area_V2	154803333	C	T	0.7	0	-0.059	0.009	10.417	-0.022	0.013	0.0005029	3.341	7.517	9.443	-0.051	0.014	-0.063	0.011	m	21269	11206	10063	rs368401469	0.0630673
3	X:154513543_ATT_A	V0518	Aparc-a2009s_lh_volume_G-occipital-middle	154513543	ATT	A	0.297	0	0.059	0.009	10.378	0.016	0.013	0.01029	4.259	6.572	9.417	0.058	0.014	0.059	0.011	-	21270	11207	10063	rs76536573	0.0509304
3	rs368401469	V0915	Aparc-a2009s_lh_area_S-calcarine	154803333	C	T	0.7	0	-0.059	0.009	10.361	-0.017	0.013	0.007658	2.797	8.227	9.603	-0.046	0.015	-0.065	0.011	m	21270	11207	10063	rs368401469	0.0810334
3	X:154648353_CTTTTTT_C	V0791	BA-exvivo_lh_area_V1	154648353	CTTTTTT	C	0.715	0	-0.058	0.009	10.182	-0.016	0.013	0.009752	2.943	7.858	9.388	-0.048	0.015	-0.064	0.011	m	21269	11206	10063	rs368401469	0.0791217
3	rs4893075	V0340	Brainstem_global_volume_Pons	154429214	A	G	0.276	0	-0.058	0.009	9.787	-0.008	0.013	0.203	4.63	5.783	9.016	-0.063	0.015	-0.055	0.012	-	21270	11207	10063	rs642043	0.060433
3	rs368401469	V0510	Aparc-a2009s_lh_volume_G-cuneus	154803333	C	T	0.7	0	-0.056	0.009	9.552	-0.021	0.013	0.000609	2.216	8.067	8.89	-0.04	0.015	-0.065	0.011	m	21270	11207	10063	rs368401469	0.0660207
3	rs368401469	V0805	BA-exvivo_rh_area_V1	154803333	C	T	0.7	0	-0.056	0.009	9.489	-0.012	0.013	0.0563	2.329	7.908	8.846	-0.042	0.015	-0.064	0.011	m	21269	11206	10063	rs368401469	0.0677343
3	rs4893075	V0343	Brainstem_global_volume_Whole-brainstem	154429214	A	G	0.276	0	-0.056	0.009	9.095	-0.009	0.013	0.1509	4.305	5.413	8.349	-0.061	0.015	-0.053	0.011	-	21270	11207	10063	rs644138	0.0578773
3	rs473529	V0420	BA-exvivo_lh_volume_V2	154909055	C	G	0.307	0	0.053	0.009	9.067	0.024	0.012	7.459e-05	2.063	7.727	8.418	0.038	0.014	0.062	0.011	m	21269	11206	10063	rs473529	0.0846129
3	rs368401469	V0543	Aparc-a2009s_lh_volume_S-calcarine	154803333	C	T	0.7	0	-0.054	0.009	9.016	-0.017	0.013	0.006107	2.164	7.713	8.501	-0.04	0.015	-0.062	0.011	m	21270	11207	10063	rs368401469	0.0630448
3	rs150847435	V0793	BA-exvivo_lh_area_MT	154452126	C	T	0.286	0	0.054	0.009	8.936	0.001	0.013	0.8342	2.175	7.392	8.205	0.039	0.014	0.062	0.011	-	21269	11206	10063	rs580468	0.0400888
3	X:154648353_CTTTTTT_C	V0828	Aparc-DKTatlas_lh_area_pericalcarine	154648353	CTTTTTT	C	0.715	0	-0.054	0.009	8.908	-0.015	0.013	0.017	2.576	6.953	8.169	-0.044	0.015	-0.06	0.011	-	21270	11207	10063	rs368401469	0.0924608
3	rs368401469	V0668	Aparc-Desikan_lh_area_pericalcarine	154803333	C	T	0.7	0	-0.054	0.009	8.778	-0.014	0.013	0.02288	2.216	7.286	8.142	-0.041	0.015	-0.061	0.011	-	21270	11207	10063	rs368401469	0.105898
3	rs368401469	V0859	Aparc-DKTatlas_rh_area_pericalcarine	154803333	C	T	0.7	0	-0.053	0.009	8.72	-0.013	0.013	0.04449	1.77	7.814	8.22	-0.035	0.015	-0.064	0.011	m	21270	11207	10063	rs368401469	0.0673321
3	X:154648353_CTTTTTT_C	V0882	Aparc-a2009s_lh_area_G-cuneus	154648353	CTTTTTT	C	0.715	0	-0.053	0.009	8.663	-0.015	0.013	0.01508	1.838	7.519	8.004	-0.035	0.014	-0.063	0.011	m	21270	11207	10063	rs368401469	0.0523715
3	rs368401469	V0702	Aparc-Desikan_rh_area_pericalcarine	154803333	C	T	0.7	0	-0.053	0.009	8.65	-0.013	0.013	0.03569	1.903	7.55	8.096	-0.037	0.015	-0.062	0.011	m	21270	11207	10063	rs368401469	0.0688246
3	X:154648353_CTTTTTT_C	V0347	Aparc-Desikan_lh_volume_cuneus	154648353	CTTTTTT	C	0.715	0	-0.053	0.009	8.475	-0.022	0.013	0.0003664	1.66	7.672	7.98	-0.034	0.015	-0.063	0.011	m	21270	11207	10063	rs368401469	0.0437817
3	rs644138	V0987	Aparc-a2009s_rh_area_Pole-occipital	154927581	G	A	0.305	0	0.052	0.009	8.461	0.017	0.012	0.005875	2.639	6.383	7.684	0.044	0.014	0.056	0.011	-	21270	11207	10063	rs644138	0.0908651
3	rs368401469	V0072	IDP_T1_FAST_ROIs_L_intracalc_cortex	154803333	C	T	0.7	0	-0.051	0.009	8.374	-0.025	0.012	6.148e-05	1.694	7.529	7.875	-0.034	0.014	-0.061	0.011	m	22121	11604	10517	rs368401469	0.0979813
3	rs642043	V0759	Aparc-pial_rh_area_lateraloccipital	154918266	C	T	0.305	0	0.05	0.009	8.128	0.022	0.012	0.0003682	2.743	5.878	7.302	0.045	0.014	0.054	0.011	-	21270	11207	10063	rs642043	0.150068
3	rs4893075	V0177	Aseg_global_volume_Brain-Stem	154429214	A	G	0.276	0	-0.052	0.009	8.023	-0.009	0.013	0.1819	3.586	4.992	7.26	-0.055	0.015	-0.051	0.011	-	21270	11207	10063	rs76536573	0.052869
3	rs6655067	V0421	BA-exvivo_lh_volume_MT	154534083	C	A	0.264	0	0.052	0.009	7.889	0.002	0.013	0.789	1.585	7.081	7.345	0.033	0.015	0.063	0.012	-	21269	11206	10063	rs5940381	0.0422079
3	rs4893075	V0025	IDP_T1_FIRST_brain_stem+4th_ventricle_volume	154429214	A	G	0.276	0	-0.05	0.009	7.754	-0.005	0.013	0.4529	4.093	4.309	7.093	-0.058	0.015	-0.046	0.011	-	22116	11603	10513	rs644138	0.119858
3	X:154648353_CTTTTTT_C	V0736	Aparc-pial_lh_area_pericalcarine	154648353	CTTTTTT	C	0.715	0	-0.05	0.009	7.679	-0.017	0.013	0.007645	2.388	5.937	7.02	-0.043	0.015	-0.054	0.011	-	21270	11207	10063	rs368401469	0.0818706
4	rs12843772	V0834	Aparc-DKTatlas_lh_area_rostralmiddlefrontal	136648126	C	T	0.527	0	0.055	0.008	11.292	0.031	0.011	6.68e-08	4.301	7.561	10.409	0.054	0.013	0.056	0.01	m	21270	11207	10063	rs12843772	0.161977
4	rs5931172	V0674	Aparc-Desikan_lh_area_rostralmiddlefrontal	136641949	C	G	0.518	0	0.054	0.008	10.763	0.031	0.011	4.061e-08	4.179	7.15	9.896	0.053	0.013	0.055	0.01	-	21270	11207	10063	rs5931172	0.134867
4	rs12843772	V0742	Aparc-pial_lh_area_rostralmiddlefrontal	136648126	C	T	0.527	0	0.054	0.008	10.62	0.03	0.011	1.398e-07	3.545	7.667	9.783	0.048	0.013	0.057	0.01	m	21270	11207	10063	rs12843772	0.149342
4	rs12843772	V0865	Aparc-DKTatlas_rh_area_rostralmiddlefrontal	136648126	C	T	0.527	0	0.053	0.008	10.307	0.02	0.011	0.0003461	4.537	6.395	9.514	0.056	0.013	0.051	0.01	-	21270	11207	10063	rs12843772	0.417193
4	rs5931171	V0835	Aparc-DKTatlas_lh_area_superiorfrontal	136633397	C	G	0.518	0	0.052	0.008	9.924	0.023	0.011	5.742e-05	2.816	7.725	9.138	0.042	0.013	0.057	0.01	m	21270	11207	10063	rs5931171	0.13172
4	rs3213562	V0886	Aparc-a2009s_lh_area_G-front-middle	136638151	A	C	0.518	0	0.052	0.008	9.89	0.023	0.011	4.394e-05	5.179	5.442	9.216	0.059	0.013	0.047	0.01	-	21270	11207	10063	rs3213562	0.136305
4	rs12843772	V0708	Aparc-Desikan_rh_area_rostralmiddlefrontal	136648126	C	T	0.527	0	0.049	0.008	9.014	0.022	0.011	0.000149	3.513	6.055	8.205	0.048	0.013	0.05	0.01	-	21270	11207	10063	rs12843772	0.343288
4	rs5931171	V0675	Aparc-Desikan_lh_area_superiorfrontal	136633397	C	G	0.518	0	0.048	0.008	8.682	0.023	0.011	6.795e-05	2.228	7.133	8.007	0.036	0.013	0.055	0.01	-	21270	11207	10063	rs5931171	0.115717
4	rs2840674	V0373	Aparc-Desikan_lh_volume_supramarginal	136500146	G	A	0.55	0	-0.048	0.008	8.616	-0.023	0.011	3.642e-05	3.789	5.361	7.807	-0.05	0.013	-0.047	0.01	-	21270	11207	10063	rs2840674	0.446728
4	rs2840674	V0466	Aparc-DKTatlas_lh_volume_supramarginal	136500146	G	A	0.55	0	-0.048	0.008	8.555	-0.022	0.011	8.459e-05	3.422	5.627	7.71	-0.047	0.013	-0.048	0.01	-	21270	11207	10063	rs2840674	0.378551
4	rs371965207	V0775	Aparc-pial_rh_area_rostralmiddlefrontal	136643924	A	AG	0.555	0	0.047	0.008	8.22	0.018	0.011	0.002259	3.375	5.396	7.445	0.048	0.014	0.047	0.01	-	21270	11207	10063	rs371965207	0.242841
4	rs2840674	V0525	Aparc-a2009s_lh_volume_G-pariet-inf-Supramar	136500146	G	A	0.55	0	-0.047	0.008	8.159	-0.022	0.011	0.0001341	3.58	5.106	7.364	-0.049	0.013	-0.046	0.01	-	21270	11207	10063	rs2840674	0.324465
4	rs2251372	V0599	Aparc-a2009s_rh_volume_G-pariet-inf-Supramar	136471150	C	T	0.483	0	-0.046	0.008	8.137	-0.016	0.011	0.005756	1.074	8.039	7.771	-0.022	0.013	-0.06	0.01	m	21270	11207	10063	rs2251372	0.120527
4	rs3213562	V0925	Aparc-a2009s_lh_area_S-front-sup	136638151	A	C	0.518	0	0.046	0.008	7.996	0.02	0.011	0.0003829	2.709	5.835	7.229	0.041	0.013	0.049	0.01	-	21270	11207	10063	rs3213562	0.0991077
4	rs5931171	V0743	Aparc-pial_lh_area_superiorfrontal	136633397	C	G	0.518	0	0.046	0.008	7.971	0.02	0.011	0.0003401	1.99	6.732	7.397	0.034	0.013	0.052	0.01	-	21270	11207	10063	rs5931171	0.0893567
4	rs12843772	V0462	Aparc-DKTatlas_lh_volume_rostralmiddlefrontal	136648126	C	T	0.527	0	0.045	0.008	7.615	0.026	0.011	5.217e-06	2.622	5.515	6.841	0.04	0.013	0.047	0.01	-	21270	11207	10063	rs12843772	0.220968
4	rs1344035	V0111	IDP_T1_FAST_ROIs_R_parietal_operc_cortex	136500763	C	T	0.568	0	-0.044	0.008	7.587	-0.026	0.011	4.395e-06	4.091	4.185	6.974	-0.052	0.013	-0.04	0.01	-	22121	11604	10517	rs1344035	0.240254
5	rs188847578	V0076	IDP_T1_FAST_ROIs_L_juxtapos_lobule_cortex	127661277	G	T	0.026	0	0.218	0.033	10.247	0.013	0.044	0.5442	4.358	6.602	9.541	0.235	0.058	0.21	0.041	-	22121	11604	10517
5	rs141756987	V0399	Aparc-Desikan_rh_volume_precentral	127448391	T	C	0.021	0	-0.173	0.029	8.523	0.041	0.041	0.04791	1.403	8.077	8.121	-0.096	0.047	-0.217	0.038	m	21270	11207	10063
5	rs141756987	V0490	Aparc-DKTatlas_rh_volume_precentral	127448391	T	C	0.021	0	-0.17	0.029	8.293	0.046	0.041	0.02742	1.462	7.71	7.828	-0.099	0.047	-0.212	0.038	m	21270	11207	10063
6	rs141938894	V1202	Aparc-a2009s_lh_thickness_G-pariet-inf-Angular	1855474	C	T	0.02	1	0.25	0.039	9.855	-0.018	0.056	0.5111	5.064	5.443	9.106	0.242	0.054	0.257	0.055	-	21262	11204	10058
7	rs185650594	V0176	Aseg_global_volume_5th-Ventricle	31060825	G	A	0.015	0	-0.066	0.036	7.917	-0.001	0.05	0.9757	2.087	6.352	7.129	0.157	0.059	0.23	0.045	-	21270	11207	10063
7	rs6527065	V3435	RfMRI connectivity (ICA100 edge 1007)	31202837	C	T	0.202	0	0.204	0.01	9.819	0.005	0.014	0.4732	3.54	6.893	9.035	-0.061	0.017	-0.068	0.013	-	21069	11125	9944
8	rs12844945	V0934	Aparc-a2009s_lh_area_S-orbital-med-olfact	139137540	G	A	0.611	0	0.054	0.009	9.654	-0.001	0.012	0.8591	6.556	4.345	9.484	0.073	0.014	0.044	0.011	-	21270	11207	10063
8	rs1359343	V0562	Aparc-a2009s_lh_volume_S-orbital-med-olfact	139172087	C	T	0.543	0	0.049	0.008	8.898	-0.004	0.011	0.5019	4.639	4.976	8.251	0.057	0.013	0.045	0.01	-	21270	11207	10063
9	rs781316323	V1961	IDP_dMRI_ProbtrackX_ICVF_fmi	117465793	C	CTTTTTTTTTT	0.118	0	0.081	0.013	9.303	0.001	0.018	0.8855	2.17	7.899	8.686	0.06	0.022	0.093	0.016	m	20847	10998	9849
9	rs781316323	V1905	IDP_dMRI_TBSS_ICVF_Body_of_corpus_callosum	117465793	C	CTTTTTTTTTT	0.118	0	0.075	0.013	8.052	0.009	0.018	0.3234	2.415	6.249	7.343	0.064	0.022	0.081	0.016	-	20847	10998	9849
9	rs781316323	V1904	IDP_dMRI_TBSS_ICVF_Genu_of_corpus_callosum	117465793	C	CTTTTTTTTTT	0.118	0	0.075	0.013	8.036	0.002	0.018	0.7856	2.28	6.396	7.354	0.062	0.022	0.082	0.016	-	20847	10998	9849
9	rs188404416	V1919	IDP_dMRI_TBSS_ICVF_Anterior_limb_of_internal_capsule_L	117457956	T	G	0.171	0	0.063	0.011	7.826	0.014	0.015	0.07273	2.19	6.286	7.164	0.05	0.018	0.07	0.014	-	20847	10998	9849
9	rs781316323	V1971	IDP_dMRI_ProbtrackX_ICVF_slf_l	117465793	C	CTTTTTTTTTT	0.118	0	0.074	0.013	7.748	0.009	0.018	0.3305	1.477	7.279	7.431	0.047	0.022	0.088	0.016	-	20847	10998	9849
9	rs781316323	V1701	IDP_dMRI_TBSS_L2_Body_of_corpus_callosum	117465793	C	CTTTTTTTTTT	0.118	0	-0.073	0.013	7.702	-0.005	0.018	0.5585	2.727	5.461	6.89	-0.068	0.022	-0.076	0.016	-	20848	10998	9850
9	rs781316323	V1605	IDP_dMRI_TBSS_MD_Body_of_corpus_callosum	117465793	C	CTTTTTTTTTT	0.118	0	-0.073	0.013	7.701	0	0.018	0.9898	2.978	5.409	7.079	-0.074	0.023	-0.073	0.016	-	20848	10998	9850
9	rs781316323	V1943	IDP_dMRI_TBSS_ICVF_Superior_longitudinal_fasciculus_L	117465793	C	CTTTTTTTTTT	0.118	0	0.073	0.013	7.646	0.007	0.018	0.4455	1.169	7.824	7.657	0.041	0.022	0.09	0.016	m	20847	10998	9849
9	rs781316323	V1749	IDP_dMRI_TBSS_L3_Body_of_corpus_callosum	117465793	C	CTTTTTTTTTT	0.118	0	-0.073	0.013	7.543	-0.006	0.018	0.5336	2.719	5.472	6.893	-0.07	0.022	-0.074	0.016	-	20848	10998	9850
10	rs193203210	V1437	IDP_T2_FLAIR_BIANCA_WMH_volume	152634500	C	G	0.302	0	-0.052	0.009	8.711	-0.034	0.012	2.865e-08	3.124	6.19	7.963	-0.049	0.015	-0.054	0.011	-	21369	11240	10129
10	rs5970458	V1907	IDP_dMRI_TBSS_ICVF_Fornix	152634421	C	T	0.301	0	0.053	0.009	8.539	0.009	0.012	0.1387	2.709	6.102	7.482	0.043	0.014	0.058	0.012	-	20847	10998	9849
11	rs11539157	V0202	Aseg_lh_volume_VentralDC	68381264	C	A	0.232	0	-0.057	0.01	8.659	-0.016	0.013	0.01845	5.152	4.372	8.164	-0.07	0.016	-0.049	0.012	-	21270	11207	10063
12	rs150451057	V2617	RfMRI connectivity (ICA100 edge 189)	130716262	C	G	0.062	0	-0.103	0.018	8.294	-0.01	0.026	0.4542	3.639	5.122	7.434	-0.106	0.029	-0.102	0.023	-	21069	11125	9944
13	rs196996	V3065	RfMRI connectivity (ICA100 edge 637)	28705912	A	T	0.123	0	0.084	0.014	8.273	-0.013	0.02	0.2059	1.099	8.623	8.353	0.043	0.024	0.106	0.018	m	21069	11125	9944
14	rs146090761	V1991	IDP_dMRI_TBSS_OD_Cerebral_peduncle_R	19534355	G	A	0.152	0	0.066	0.011	8.23	0.01	0.016	0.1924	3.608	5.153	7.436	0.068	0.019	0.065	0.014	-	20847	10998	9849
15	rs149776026	V3512	RfMRI connectivity (ICA100 edge 1084)	124604066	A	G	0.018	0	-0.211	0.036	8.193	0.062	0.053	0.02075	4.618	4.324	7.608	-0.252	0.06	-0.188	0.046	-	21069	11125	9944
16	rs5916169	V2510	RfMRI connectivity (ICA100 edge 82)	5507316	C	T	0.665	0	0.049	0.009	8.12	0.014	0.012	0.01912	1.381	7.939	7.969	0.029	0.014	0.061	0.011	m	21069	11125	9944
17	rs4592185	V2128	IDP_tfMRI_90th-percentile_BOLD_shapes	130248359	T	C	0.926	0	-0.097	0.017	8.102	0.005	0.023	0.6671	4.17	4.6	7.443	-0.11	0.028	-0.089	0.021	-	18406	9725	8681
17	rs4592185	V2127	IDP_tfMRI_median_BOLD_shapes	130248359	T	C	0.926	0	-0.096	0.017	7.898	0.001	0.023	0.9392	3.917	4.633	7.234	-0.107	0.028	-0.089	0.021	-	18406	9725	8681
18	rs193105613	V3935	QC_dMRI_eddy_outlier_slices	99390711	G	C	0.01	0	0.268	0.046	8.079	0.02	0.058	0.487	3.554	4.94	7.181	0.274	0.075	0.264	0.06	-	20854	10999	9855
19	rs113774408	V0461	Aparc-DKTatlas_lh_volume_rostralanteriorcingulate	70380116	G	C	0.041	0	0.119	0.021	8.062	-0.014	0.027	0.3043	3.814	4.859	7.351	0.13	0.034	0.113	0.026	-	21270	11207	10063
20	rs2144121	V0135	IDP_T1_FAST_ROIs_R_ventral_striatum	56207445	G	C	0.79	0	0.055	0.01	8.039	0.008	0.014	0.2669	4.29	4.431	7.397	0.064	0.016	0.05	0.012	-	22121	11604	10517
21	rs776014736	V0954	Aparc-a2009s_rh_area_G-cingul-Post-dorsal	41158297	G	A	0.059	0	-0.122	0.021	8.035	-0.001	0.029	0.9566	1.602	7.092	7.372	-0.079	0.035	-0.145	0.027	-	21270	11207	10063
22	rs72627624	V0244	HippSubfield_lh_volume_subiculum-body	65534240	A	G	0.024	0	0.155	0.027	8.013	-0.024	0.042	0.261	3.086	5.369	7.144	0.15	0.045	0.158	0.034	-	21270	11207	10063
23	rs6527976	V1437	IDP_T2_FLAIR_BIANCA_WMH_volume	13808841	A	G	0.602	0	-0.047	0.008	7.981	-0.018	0.012	0.001522	3.883	4.742	7.306	-0.052	0.014	-0.044	0.01	-	21369	11240	10129
24	rs34477096	V1445	IDP_SWI_T2star_right_pallidum	53158049	T	TCA	0.819	0	-0.061	0.011	7.943	-0.014	0.015	0.06227	3.692	4.741	7.123	-0.065	0.017	-0.06	0.014	-	20032	10570	9462
25	rs5930655	V0136	IDP_T1_FAST_ROIs_brain_stem	133781599	A	C	0.763	0	-0.053	0.009	7.925	-0.018	0.013	0.004652	3.514	5.078	7.274	-0.057	0.016	-0.05	0.011	-	22121	11604	10517
26	rs56311509	V0760	Aparc-pial_rh_area_lateralorbitofrontal	16250939	G	T	0.268	0	0.056	0.01	7.864	0.005	0.014	0.4684	4.154	4.382	7.22	0.065	0.016	0.051	0.013	-	21270	11207	10063
27	rs139593778	V2239	RfMRI connectivity (ICA25 edge 21)	20335512	C	T	0.069	0	0.09	0.016	7.806	0.001	0.022	0.9092	3.53	4.839	7.062	0.095	0.026	0.087	0.02	-	21069	11125	9944
28	rs139287465	V3369	RfMRI connectivity (ICA100 edge 941)	133167891	G	A	0.086	0	0.082	0.015	7.743	0.006	0.02	0.5365	4.861	3.848	7.385	0.108	0.025	0.068	0.018	-	21069	11125	9944
29	rs184620100	V2308	RfMRI connectivity (ICA25 edge 90)	97156647	A	G	0.01	0	0.245	0.044	7.724	-0.01	0.064	0.7452	5.047	3.686	7.409	0.324	0.073	0.203	0.055	-	21069	11125	9944
30	rs6644158	V0244	HippSubfield_lh_volume_subiculum-body	113638468	G	A	0.147	0	0.064	0.011	7.723	0.018	0.016	0.02553	5.493	3.386	7.548	0.087	0.019	0.051	0.015	-	21270	11207	10063
31	rs6526095	V2505	RfMRI connectivity (ICA100 edge 77)	151484441	C	G	0.816	0	0.068	0.012	7.529	-0.013	0.017	0.1433	2.009	6.187	6.898	0.053	0.02	0.076	0.015	-	21069	11125	9944
32	rs73638281	V0692	Aparc-Desikan_rh_area_lateraloccipital	153666533	C	G	0.134	0	0.065	0.012	7.529	0.002	0.016	0.7811	1.88	6.229	6.815	0.048	0.019	0.075	0.015	-	21270	11207	10063
33	rs62614265	V3890	RfMRI connectivity (ICA100 edge 1462)	125214797	C	T	0.317	0	0.049	0.009	7.528	0.004	0.012	0.5182	1.592	6.59	6.884	0.032	0.014	0.058	0.011	-	21069	11125	9944
34	rs76198265	V0619	Aparc-a2009s_rh_volume_S-cingul-Marginalis	556917	G	A	0.021	1	-0.196	0.035	7.521	0.008	0.052	0.7624	3.794	4.322	6.821	-0.179	0.047	-0.215	0.053	-	21262	11204	10058
35	rs150984115	V3329	RfMRI connectivity (ICA100 edge 901)	45118753	G	A	0.018	0	0.184	0.033	7.519	0.008	0.045	0.7085	3.078	5.054	6.838	0.187	0.056	0.182	0.041	-	21069	11125	9944
36	rs182072273	V3786	RfMRI connectivity (ICA100 edge 1358)	84097811	C	T	0.011	0	0.238	0.043	7.515	-0.02	0.063	0.5242	2.952	4.958	6.626	0.236	0.072	0.239	0.054	-	21069	11125	9944
37	X:28200098_TA_T	V3391	RfMRI connectivity (ICA100 edge 963)	28200098	TA	T	0.03	0	-0.151	0.027	7.51	-0.002	0.038	0.9048	1.922	6.387	7.005	-0.113	0.045	-0.173	0.034	-	21069	11125	9944
38	rs549410933	V1920	IDP_dMRI_TBSS_ICVF_Posterior_limb_of_internal_capsule_R	16820377	C	CT	0.309	0	0.054	0.01	7.502	0.002	0.014	0.8027	2.95	5.075	6.736	0.052	0.016	0.054	0.012	-	20847	10998	9849
